# Exploring the role of life history traits and introduction effort in understanding invasion success in mammals: A case study of Barbary ground squirrels

**DOI:** 10.1101/2020.10.27.357319

**Authors:** Annemarie van der Marel, Jane M. Waterman, Marta López-Darias

## Abstract

Invasive species –species that have successfully overcome the barriers of transport, introduction, establishment, and spread– are a risk to biodiversity and ecosystem function. Introduction effort is one of the main factors underlying invasion success, but life history traits are also important as they influence population growth. In this contribution, we first investigated life history traits of the Barbary ground squirrel, *Atlantoxerus getulus*, a species with a very low introduction effort. We then studied if their invasion success was due to a very fast life history profile by comparing their life history traits to those of other successful invasive mammals. Next, we examined whether the number of founders and/or a fast life history influences the invasion success of squirrels. Barbary ground squirrels were on the fast end of the “fast-slow continuum”, but their life history was not the only contributing factor to their invasion success, as the life history profile is comparable to other invasive species that do not have such a low introduction effort. We also found that neither life history traits nor the number of founders explained the invasion success of introduced squirrels in general. These results contradict the concept that introduction effort is the main factor explaining invasion success, especially in squirrels. Instead, we argue that invasion success can be influenced by multiple aspects of the new habitat or the biology of the introduced species.
