## Supplemental material 1 for "Exploring the role of life history traits and introduction effort in understanding invasion success in mammals: A case study of Barbary ground squirrels"

### Sheet: Sheet1
Exploring the role of life history traits and introduction effort in understanding invasion success in mammals : A case study of Barbary ground squirrels
Annemarie van der Marel a, Jane M. Waterman a, Marta López-Darias b
a Department of Biological Sciences, University of Manitoba, Winnipeg, Canada
b Island Ecology and Evolution Research Group, Instituto de Productos Naturales y Agrobiología (IPNA-CSIC), La Laguna, Tenerife, Canary Islands, Spain
ESM Table 1. Collinearity results of our model variables to test the impact of life history traits and introduction effort on the invasion status of squirrels
Variable	VIF full model	VIF reduced model
founders	63.74	1.91
no. times introduced	70.12	na
longevity	2942.11	na
body mass	181.86	na
gestation time	62.55	na
weaning age	88.26	1.21
litter size	10.51	2.24
litters per year	131.44	1.64
age at first birth	7.42	1.63
reproductive lifespan	4540.12	na
